# Single Cell RNA-sequencing of BCG naïve and recurrent non-muscle invasive bladder cancer reveals a CD6/ALCAM-mediated immune-suppressive pathway

**DOI:** 10.1101/2025.02.13.638074

**Authors:** Ivan Juric, Emily E. Fink, Hong Qiu, Pierre-Emmanuel Desprez, Arvind Ravi, Mark Holton, Vladimir Makarov, Nima Almassi, Booki Min, Gad Getz, Timothy A. Chan, Tyler Alban, Angela H. Ting, Byron H. Lee

## Abstract

Non-muscle invasive bladder cancer (NMIBC) represents 70–80% patients with newly diagnosed bladder cancer, and Bacillus Calmette-Guérin (BCG) remains a cornerstone treatment for intermediate-and high-risk NMIBC to prevent disease recurrence and progression. However, many patients experience recurrence after induction BCG, posing significant challenges in the management of the disease. We conducted single cell RNA sequencing on freshly collected NMIBC samples, distinguishing between those naïve to BCG treatment and those that recurred post-BCG treatment. We observed a clear activation of inflammatory pathways across cell types during recurrence, but these were not associated with canonical immune checkpoint or T cell exhaustion phenotypes. Analysis of cell-to-cell communication revealed enhanced interactions between T cells and urothelial cells in BCG-recurrence, predominantly modulated by CD6 and ALCAM. Furthermore, we found CD6^hi^ T cells to be immunosuppressed and enriched in recurrent samples, suggesting a potential role for CD6 as an immune evasion signal in NMIBC.

**SIGNIFICANCE:** These findings uncover a novel mechanism responsible for bladder cancer recurrence after BCG treatment. Enhanced T cell-urothelial cell communication in recurrent tumors mediated by CD6 and ALCAM leads to an immunosuppressed state. Thus, CD6 may have potential as a therapeutic target to augment BCG response in non-muscle invasive bladder cancer.
