## Supplementary Table S1 for "Single Cell RNA-sequencing of BCG naïve and recurrent non-muscle invasive bladder cancer reveals a CD6/ALCAM-mediated immune-suppressive pathway"

### Sheet: CellRanger5.0.0 Summary
orig.ident	Estimated.Number.of.Cells	Mean.Reads.per.Cell	Median.Genes.per.Cell	Number.of.Reads	Valid.Barcodes	Sequencing.Saturation	Q30.Bases.in.Barcode	Q30.Bases.in.RNA.Read	Q30.Bases.in.UMI	Reads.Mapped.to.Genome	Reads.Mapped.Confidently.to.Genome	Reads.Mapped.Confidently.to.Intergenic.Regions	Reads.Mapped.Confidently.to.Intronic.Regions	Reads.Mapped.Confidently.to.Exonic.Regions	Reads.Mapped.Confidently.to.Transcriptome	Reads.Mapped.Antisense.to.Gene	Fraction.Reads.in.Cells	Total.Genes.Detected	Median.UMI.Counts.per.Cell
BC_1	16235	50705	2585	823211435	96.4	32.4	95.5	92.8	95.1	96.8	94.5	5.9	41.6	47	42.9	3.1	92.6	27339	11052
BC_10	14006	59070	2410	827347605	97.3	42.9	94.9	90.8	94.7	97.2	94.7	8.3	21.1	65.2	62	1.2	89.6	27273	10929
BC_11	12059	72608	3387	875580742	93.6	43.6	95.1	90.9	94.8	94.9	92.4	10.1	28.2	54.1	49.8	2.3	84.8	27516	14140
BC_12	10247	58995	3265	604522912	97.8	41.6	95	91.4	94.8	95.8	93.4	7.2	20.5	65.6	62.3	1.1	82.3	25479	15266
BC_13	11598	84791	3184	983413416	97.7	48	95.1	89.9	94.8	92	89.2	10.4	16.3	62.5	58.2	1.5	78.8	25580	15829
BC_14	14926	45204	2661	674727416	97.3	35.7	95	91	94.8	94.7	92	9.3	19.7	63	59	1.7	89.1	27223	11295
BC_15	13444	36112	2635	485492574	97.5	40.9	95.1	91.5	94.8	95.4	93.4	5.7	22.9	64.7	61	1.4	89.3	24796	12179
BC_16	9710	43079	3083	418297994	97.3	22.1	94.5	88	94.2	88.5	85.4	6.7	24.5	54.2	49.6	1.3	83.7	25149	12763
BC_17	9446	51530	1957	486752414	96.7	27.8	94.4	77.7	94.1	46.8	44.7	5	14.7	25	22.3	0.9	90.7	22360	6423
BC_18	8684	71332	2763	619451849	97	38	94.7	88.8	94.4	92.3	89.3	10.1	25	54.3	49.8	1.6	86.9	25344	14520
BC_19	8562	47232	3279	404403914	96.6	16.8	94.1	89.4	93.8	95	92.9	8.6	39.5	44.8	40.7	2.2	91.4	26552	12967
BC_2	20722	42031	1311	870982730	97.4	41.8	95.3	93.3	95	97.4	94.5	9.1	21.4	64	61.3	1.4	78.8	28771	3629
BC_20	7154	44802	3409	320516420	96.9	22.1	94.1	89.3	93.8	94.6	91.9	7.3	27.1	57.5	53.5	2.1	91.3	26542	12782
BC_21	8519	80498	4120	685764163	97.1	45.8	94.1	89.6	93.9	94.9	92.7	6.3	25.9	60.6	56.6	2.1	90.5	26556	21618
BC_22	8415	72833	4547	612896724	97.8	33.8	94.1	89.6	93.7	95.6	94	3.8	20	70.2	67.1	1.1	92.8	23637	31303
BC_23	10242	76425	1955	782749443	97.7	68	94.1	89.7	93.7	94.8	91.7	4.5	22.6	64.5	61.1	1.5	81.4	28139	5840
BC_24	10574	36562	2070	386614205	97	19.9	96.6	90.6	96.9	96.8	93.3	3.7	17.2	72.4	67.9	2.2	63.9	25561	7019
BC_25	7762	44459	3647	345092446	98.1	23.5	95.6	89.9	95.8	97.2	95.6	4.5	22.8	68.3	64.6	1.4	93.5	24731	18803
BC_26	8714	42922	3530	374029908	98	27.8	96.5	84.3	96.8	95.1	93.3	4.9	25.1	63.3	59.5	1.6	92.4	25719	16056
BC_27	8036	51428	4105	413277039	97.8	31.2	97	90.5	97.1	96.4	94.9	3.5	18.3	73.1	69.5	1.5	94	24918	18771
BC_3	9819	43662	3159	428720115	97.7	26.7	95.4	93.5	95.1	97.5	95	6.6	24.4	64	61.4	1.5	92.3	26988	14429
BC_4	12835	48389	3183	621083940	97.2	41.2	96.1	93	95.8	96.3	94.3	5.8	26.9	61.6	58.1	1.4	90.4	26601	14170
BC_5	13709	29795	1984	408465700	97.1	29.7	96.1	93.5	95.8	96.3	93.7	7.7	27.3	58.7	54.7	2	82.1	24905	7418
BC_6	11478	95944	3774	1101249633	96.5	44.3	95.9	92.8	95.6	95.9	93.3	8.3	21.6	63.4	59.1	2	86.2	26492	26360
BC_7	15051	66468	3094	1000421104	96.9	40.2	96	93	95.8	96.8	94.5	6.3	24.6	63.7	60	1.7	87.1	27368	12600
BC_8	11157	78174	3819	872195916	97.4	55.1	96	93	95.8	96.3	94.5	8.4	28	58.2	54.7	1.7	93.3	26660	15729
BC_9	22963	55239	3220	1268462223	97.5	34.8	96.1	93.8	95.8	97.4	95.6	6.1	25.4	64.1	60.6	1.3	90.6	26600	18210
BN_1	4235	182971	3306	774885174	97.4	80	95.7	90.7	95.6	95.6	94.2	5	23.4	65.7	61.9	1.4	85.2	25698	16176
BN_10	2681	193995	2075	520101003	96.8	85.3	94.7	89.2	94.4	92.8	89.8	8.9	29.9	51	47	1.8	92.6	24754	6399
BN_2	10778	85680	3232	923467373	96.6	56.7	95.9	92.6	95.7	96.6	94.7	6.6	32.7	55.4	51.3	2.1	93.5	27566	14554
BN_3	3880	266469	815	1033900476	97.3	95	96	92.8	95.8	95.5	91.7	9.7	25.3	56.7	53	1.8	72.5	24134	2464
BN_4	6648	108855	1464	723671231	97	77.2	95	91.1	94.7	96.3	93.9	10.2	25.4	58.3	54.3	2	91.1	26709	5229
BN_5	7609	121952	1696	927933519	97	79	95.1	91.1	94.9	94.9	92.1	11.8	25.7	54.6	50.9	1.5	91.4	27281	5453
BN_6	10534	79727	1409	839851550	97.1	68.6	95.1	91.4	94.9	96.2	93.6	8.6	28.1	56.9	53	1.6	89.4	27236	4353
BN_7	2923	329555	1865	963290995	97.3	92.9	95	90.9	95	95.8	92.1	10	24.7	57.4	53.8	1.4	88.4	25048	5964
BN_8	7396	171741	3193	1270201263	97.3	73.3	95	91.1	94.9	95.6	92.7	14.8	14.3	63.6	60.4	1.2	94.7	26496	20430
BN_9	8269	56792	1131	469613772	96.3	41.2	94.4	80.2	94.1	56.5	53.6	6.5	20.2	26.9	23.9	1.2	92.1	24876	2584
