## Supplementary Table S4 for "Single Cell RNA-sequencing of BCG naïve and recurrent non-muscle invasive bladder cancer reveals a CD6/ALCAM-mediated immune-suppressive pathway"

### Sheet: Sheet1
Sample	Erasmus.BRS	HG_recur_BCG_failure	Time_to_HG_recur_or_FUend	CD6	ALCAM	CD6_ALCAM_SCORE
R1	BRS2	0	110	6.81077	8.0876	-2048.02
R10	BRS2	0	107	7.25591	7.69385	-1545.85
R100	BRS2	1	7	9.14597	8.32009	2381.4
R105	BRS1	1	5	7.62608	12.9149	4531.41
R108	BRS2	1	7	7.07322	9.2604	965.268
R11	BRS2	1	4	7.34774	10.4249	3067.23
R110	BRS3	0	117	7.66756	9.71583	1732.55
R111	BRS2	0	55	6.6374	8.02313	-2364.23
R113	BRS2	0	106	7.42754	7.88384	-965.026
R114	BRS2	0	89	7.02163	8.87274	-181.091
R115	BRS1	0	103	6.9283	11.9903	3607.57
R116	BRS3	1	78	9.52966	9.20248	3815.25
R12	BRS1	1	8	7.61645	10.5303	3583.21
R122	BRS1	0	60	6.97086	10.9804	3381.89
R123	BRS1	0	134	7.34891	9.78812	2146.86
R124	BRS3	1	7	9.01368	10.6056	5887.42
R125	BRS1	1	5	6.59775	11.4295	3274.55
R126	BRS1	0	122	7.52534	10.2271	3219.91
R127	BRS1	0	81	6.52897	8.47699	-1088.46
R128	BRS2	0	59	6.64864	9.20669	699.419
R129	BRS2	0	68	8.24327	9.68793	2486.77
R13	BRS3	0	93	9.10054	11.7492	6551.12
R130	BRS1	1	4	6.69655	11.5847	3421.69
R133	BRS1	1	10	7.18566	11.8271	4134.89
R134	BRS3	0	121	8.18575	9.9201	3444.19
R135	BRS1	1	9	6.82938	11.7336	3765.15
R136	BRS1	0	71	7.74101	9.87585	3142.38
R137	BRS1	0	109	6.81672	11.8412	3707.79
R138	BRS3	0	74	7.65541	8.497	435.547
R139	BRS3	0	59	10.1736	8.78671	4287.72
R14	BRS3	1	12	7.5883	9.84656	2493.5
R140	BRS1	1	6	7.53243	10.8961	3995.94
R141	BRS1	0	82	6.89543	8.93366	903.436
R142	BRS1	0	202	7.94697	11.6806	4817.62
R143	BRS1	0	119	7.02374	8.54609	-210.175
R144	BRS1	0	65	7.6973	12.6744	5129.5
R145	BRS3	1	5	10.1464	8.32515	3285.86
R146	BRS1	0	52	6.50727	8.91745	215.377
R147	BRS3	1	5	9.44965	8.92254	3263.03
R148	BRS2	0	109	7.00594	8.0769	-867.851
R149	BRS1	1	11	7.93678	10.9556	4396.88
R15	BRS3	1	31	8.05435	10.9985	4395.21
R150	BRS1	1	16	7.02024	12.544	4167.49
R153	BRS3	1	4	8.94922	9.29015	3501.55
R154	BRS1	1	57	7.66622	11.2214	4255.7
R157	BRS1	0	141	6.48692	11.3797	3109.48
R158	BRS1	1	5	6.67616	8.10882	-1660.56
R16	BRS1	0	91	6.8144	10.0928	2014.16
R160	BRS1	1	3	7.70886	9.19817	1969.18
R162	BRS1	0	81	7.39792	8.2049	-720
R163	BRS3	0	117	9.22127	9.17919	3642.01
R165	BRS2	1	7	7.83126	10.9	3944.59
R168	BRS2	0	83	8.24108	7.04843	-1545.73
R169	BRS1	0	155	6.5273	8.62088	-392.46
R17	BRS1	0	67	8.38337	12.282	5246.75
R18	BRS2	0	198	6.93461	10.7524	3083.35
R186	BRS3	1	14	10.7162	10.0707	6145.91
R19	BRS3	0	143	7.69855	9.47724	2155.68
R190	BRS1	0	105	7.86659	9.54686	2697.93
R191	BRS1	0	76	6.7977	10.1858	2589.34
R2	BRS3	0	126	8.7182	9.75545	4137.05
R20	BRS2	1	11	6.87552	8.3393	-913.358
R205	NA	0	25	7.2368	7.62003	-1865.77
R207	NA	0	93	6.99648	10.0346	1988.23
R208	NA	1	54	7.23263	11.4162	3630.14
R209	NA	1	32	9.11977	9.26614	3374.34
R21	BRS2	0	62	6.42754	11.6463	2998.01
R211	NA	1	5	7.16201	7.74994	-2412.79
R212	NA	0	89	7.80579	11.6489	4367.66
R213	NA	0	72	6.93111	9.08205	320.889
R214	NA	1	6	9.00772	10.5721	5321.99
R215	NA	0	72	8.24622	10.6313	4310.43
R216	NA	1	47	7.38184	9.33807	1158.79
R217	NA	0	77	8.43455	8.2259	425.21
R218	NA	0	73	7.4553	10.4147	3063.81
R219	NA	0	73	7.83145	8.79676	500.819
R22	BRS2	0	91	7.01386	10.9476	3150.32
R220	NA	1	19	8.20322	9.58682	2589.45
R222	NA	1	68	9.06312	9.54725	4412.7
R223	NA	1	32	9.18483	10.2587	5320.76
R224	NA	1	22	8.69957	7.57208	300.383
R225	NA	1	16	6.87379	8.86668	-347.245
R227	NA	0	63	7.40514	7.06239	-2435.96
R228	NA	0	171	9.20588	8.60936	2514.27
R229	NA	0	97	7.04837	11.2182	3546.3
R23	BRS2	0	135	7.41419	7.84426	-1373.86
R230	NA	1	26	6.81045	8.77181	-133.181
R231	NA	0	143	7.00758	8.42235	-1552.88
R232	NA	0	163	8.72011	9.90789	4341.34
R233	NA	1	26	7.65565	10.8378	3547.51
R234	NA	1	36	8.83026	9.44837	3370.53
R236	NA	0	81	7.74378	10.0072	2791.81
R237	NA	1	25	9.27135	9.71915	4557.49
R238	NA	1	8	8.85984	10.7605	4984.12
R239	NA	1	10	7.13805	10.7686	3201.12
R24	BRS2	1	5	7.25575	9.64928	1637.31
R242	NA	1	7	9.37711	10.2015	5483.97
R243	NA	1	4	8.13254	9.07973	1674.54
R247	NA	0	105	7.10783	10.0688	2384.01
R249	NA	0	109	7.40367	9.20699	1101.84
R25	BRS2	1	4	7.26465	7.68527	-1609.66
R250	NA	0	96	8.39033	9.47544	2931.58
R251	NA	0	95	7.46275	8.81415	612.137
R252	NA	0	91	8.50601	8.35296	1024
R258	NA	1	25	7.15495	10.9891	3420.61
R259	NA	0	80	6.64368	9.64676	1186.35
R26	BRS3	1	13	8.45208	10.1997	4208.27
R260	NA	0	104	6.84225	7.53511	-2593.32
R261	NA	0	76	8.68998	7.53084	191.473
R262	NA	0	147	7.07813	7.46771	-2612.84
R263	NA	1	8	8.26123	10.1773	3918.62
R264	NA	1	50	7.33949	8.8546	-70.6326
R265	NA	0	98	8.01467	8.69409	1070.06
R266	NA	1	15	7.56267	11.1226	4026.7
R267	NA	1	15	6.86378	7.51117	-2642.99
R269	NA	0	144	8.01905	10.9507	4123.93
R27	BRS2	1	3	7.3519	9.91271	2598.36
R271	NA	1	5	6.96235	11.2245	3387.12
R272	NA	0	73	7.30176	10.1196	2523.42
R274	NA	1	16	7.11432	10.3557	2968.6
R275	NA	0	116	7.35392	9.97162	2368.38
R276	NA	0	82	7.62439	11.3733	4011.08
R277	NA	1	19	7.08993	10.1907	2367.86
R279	NA	1	7	7.69644	10.0941	2841.41
R28	BRS2	0	84	7.90664	8.23671	36.7879
R281	NA	0	104	8.77249	8.00927	653.843
R282	NA	1	43	9.81223	9.6824	5385.93
R283	NA	0	111	7.18854	10.3286	2952.58
R286	NA	0	98	7.0483	12.77	3915.8
R287	NA	1	18	6.83352	9.68279	1374.82
R288	NA	1	11	6.93885	12.5522	4053.76
R29	BRS3	1	3	8.26904	10.2176	3938.42
R292	NA	1	13	7.85056	11.1069	4194.05
R297	NA	1	5	7.45126	8.8364	4.4513
R3	BRS2	1	18	6.81847	9.91043	1494.92
R30	BRS3	1	4	8.75349	9.66406	3498.47
R302	NA	0	81	7.13425	9.52121	1403.2
R303	NA	0	62	8.46594	9.30837	2201.96
R304	NA	0	63	8.71423	9.8722	3948.14
R307	NA	0	69	7.90632	9.35303	2000.51
R308	NA	0	64	6.64252	9.59239	829.773
R309	NA	0	60	6.68598	8.61414	-787.262
R31	BRS2	0	119	6.61225	8.7056	-938.303
R310	NA	0	60	7.25551	9.71338	1882.86
R311	NA	0	54	8.56581	10.9377	4848.79
R313	NA	0	63	10.0748	10.1624	6434.41
R314	NA	0	55	7.32846	9.14876	850.52
R315	NA	0	68	8.36845	10.3173	4242.29
R316	NA	0	53	9.38537	10.1972	5398.83
R317	NA	0	71	8.97901	9.80437	3751.61
R318	NA	0	63	7.29994	8.76367	-196.872
R319	NA	0	58	7.04214	8.77455	-179.352
R32	BRS1	0	89	6.86737	11.1799	3265.88
R320	NA	0	56	6.79886	12.465	3689.61
R321	NA	0	61	6.39678	10.6075	2357.44
R323	NA	0	63	8.38227	8.50558	774.245
R324	NA	0	61	7.09888	9.53823	1523.44
R325	NA	0	62	6.99342	8.46428	-724.164
R326	NA	0	58	7.49483	7.91863	-1925.74
R328	NA	0	49	8.0141	9.05352	1897.13
R329	NA	0	50	6.73659	6.15458	-3818.17
R33	BRS3	1	76	9.09808	10.5768	5199.86
R337	NA	0	143	7.02887	9.31498	1315.24
R338	NA	0	85	7.27203	9.79075	2077.27
R34	BRS1	0	31	8.26243	12.2233	5177.61
R341	NA	0	104	7.28179	9.81181	2122.11
R342	NA	0	126	7.09469	10.0641	2520.2
R344	NA	0	92	6.39678	10.7863	2968.27
R347	NA	0	77	6.98334	9.21509	1036.36
R35	BRS1	0	99	7.86181	11.1493	4236.13
R351	NA	0	87	6.39678	7.96126	-2229.98
R352	NA	0	102	7.24183	9.65291	2130.27
R354	NA	0	99	6.39678	7.157	-3795.79
R355	NA	0	90	7.58762	11.7907	4618.05
R356	NA	0	89	6.39678	12.3586	3565.05
R357	NA	0	88	6.39678	7.15555	-1653.67
R36	BRS3	1	66	9.48553	10.784	6395.02
R360	NA	0	54	6.89873	11.3264	3333.14
R361	NA	0	52	6.39678	8.90344	68.3368
R362	NA	1	5	8.10658	8.71613	617.687
R365	NA	0	83	7.46274	8.24982	-852.388
R367	NA	0	99	9.48351	10.6861	5848.51
R37	BRS2	0	121	8.12829	10.0336	3095.11
R370	NA	0	105	6.39678	11.1128	3350.01
R371	NA	0	48	8.22938	10.8341	4442.43
R374	NA	0	100	7.78702	8.57092	187.064
R375	NA	0	98	6.39678	11.478	3265.78
R377	NA	0	93	6.65706	8.41581	-1056.13
R379	NA	0	152	7.43119	8.20388	-1244.98
R38	BRS2	0	85	7.20863	8.34759	-684.512
R382	NA	1	7	7.10001	11.9825	3824.11
R385	NA	1	40	8.84466	8.20654	1015.38
R386	NA	0	26	10.1516	9.87362	6495.29
R387	NA	1	9	6.39678	10.4407	2325.71
R388	NA	1	62	6.67823	10.2127	2347.24
R389	NA	0	33	8.55566	11.2862	5290.15
R39	BRS2	1	9	8.19566	9.15239	2056.42
R390	NA	0	42	7.04039	10.064	2443.43
R391	NA	1	11	6.91981	12.2474	4126.06
R392	NA	1	5	7.84524	8.57198	195.629
R396	NA	1	14	8.01561	11.5419	4370.16
R397	NA	0	49	6.81688	11.5291	3390.63
R398	NA	1	3	8.87298	10.7783	5013.66
R399	NA	0	91	6.99267	9.1789	233.612
R4	BRS2	0	155	7.41699	7.82641	-1453.7
R40	BRS1	1	5	7.82057	10.8542	4135.83
R401	NA	1	10	6.99301	10.9812	3910.7
R402	NA	1	5	7.32627	9.7889	1862.8
R403	NA	1	1	6.7174	12.6901	3499.29
R404	NA	0	82	10.165	10.1076	6847.32
R406	NA	0	63	7.5297	11.3441	3978.68
R408	NA	0	37	7.37031	11.7962	4049.31
R409	NA	1	122	9.61921	8.82063	3702.98
R41	BRS2	1	10	6.6244	7.78967	681.373
R410	NA	1	20	8.04494	9.39296	1580.81
R411	NA	1	52	6.39678	11.0901	2923.78
R412	NA	1	32	6.95539	10.2697	2466.41
R413	NA	1	4	6.63049	11.0495	2948.33
R414	NA	0	69	6.66248	10.8206	2825.57
R415	NA	1	6	6.39678	8.13217	2015.43
R416	NA	1	11	6.39678	10.933	2908.75
R417	NA	1	4	6.39678	11.8547	2960.29
R418	NA	0	49	6.47078	7.21088	-3208.2
R42	BRS3	0	103	8.50101	7.55744	-524.595
R420	NA	1	37	8.30381	9.3402	3395.87
R421	NA	1	3	7.78452	7.61212	-866.007
R422	NA	1	13	11.871	8.47699	6124.38
R423	NA	1	11	7.75163	6.32744	-3152.18
R424	NA	1	10	8.34456	10.4275	4338.6
R426	NA	1	5	9.7717	10.394	6328.86
R427	NA	1	7	8.21086	10.2923	3915.26
R428	NA	0	56	8.175	8.54765	855.101
R429	NA	1	56	10.2235	8.79419	4283.79
R43	BRS2	0	6	7.63844	9.70409	2446.27
R430	NA	1	77	9.2263	9.27638	4158
R431	NA	1	29	6.39678	11.2723	4066.77
R44	BRS3	1	3	7.4443	9.84987	2326.19
R45	BRS2	1	7	7.31027	8.36843	-1104.18
R46	BRS3	1	16	10.0438	10.929	7341.01
R47	BRS3	1	20	7.72031	9.14115	1120.07
R49	BRS3	1	6	8.62086	9.0842	2491.61
R5	BRS1	0	4	7.73576	9.10105	1624.33
R50	BRS3	1	15	8.74894	8.6557	1860
R52	BRS3	0	58	9.01187	8.59951	1731
R53	BRS2	0	91	6.17599	9.50261	208.978
R54	NA	1	7	10.1373	9.98698	6255.47
R55	BRS1	1	53	6.42928	11.2749	2999.32
R56	BRS3	1	6	8.90131	11.5803	5691.06
R57	BRS3	1	5	8.16849	10.4333	3957
R58	BRS2	0	73	7.17125	9.7648	2011.82
R59	BRS1	0	161	6.65437	10.7613	2652.01
R6	BRS1	0	114	6.80624	10.9245	3019.29
R60	BRS3	1	5	9.02745	8.23782	1525.4
R61	BRS2	0	59	7.64839	7.99832	-746.149
R62	BRS3	1	7	7.51741	10.5563	3093.64
R63	BRS2	1	3	8.19065	8.70275	690.772
R64	BRS3	0	52	7.72501	10.0253	2870.55
R66	BRS3	1	5	7.99202	10.2635	3653.1
R67	BRS2	0	61	8.84264	8.35679	1605.63
R68	BRS2	0	93	7.19072	9.54772	1359.53
R7	BRS2	0	108	7.21586	9.3009	674.834
R70	BRS1	1	5	6.82531	11.4542	3264.77
R71	BRS2	1	4	7.42295	9.12342	966.936
R72	BRS2	1	6	6.53417	11.0996	2986.64
R73	BRS2	1	40	7.77077	10.1435	3211.28
R74	BRS2	0	138	7.84774	7.83981	-1006.6
R75	BRS3	1	6	8.24036	10.0848	3366.23
R76	BRS2	1	6	6.6107	8.3004	-1907.65
R77	BRS3	0	106	8.21336	9.54908	2558.13
R78	BRS2	1	3	7.05828	8.97423	269.806
R8	BRS2	1	40	7.17692	8.5666	-414.532
R87	BRS2	1	5	8.15766	12.3731	4795.89
R88	BRS2	1	17	7.79742	9.21021	1432.92
R89	BRS3	1	26	8.47511	8.7638	1783.88
R9	BRS1	0	58	6.80751	7.08737	-3070.47
R91	BRS1	1	4	7.70682	11.4137	4194.76
R92	BRS2	0	85	7.14248	7.54403	-2716.89
R93	BRS2	0	97	7.53895	10.8093	3421.31
R94	BRS2	0	58	8.91625	10.9413	5371.2
R95	BRS3	1	4	7.62771	8.97702	800.233
R97	BRS3	1	4	6.75334	7.20429	-3485.39
R98	BRS2	0	113	7.84607	8.61608	646.668
